# Multi-omic analyses unveil contrasting composition and spatial distribution of specialized metabolites in seeds of *Camelina sativa* and other Brassicaceae

**DOI:** 10.1101/2024.05.31.596893

**Authors:** Léa Barreda, Céline Brosse, Stéphanie Boutet, Nicolas Klewko, Delphine De Vos, Tracy Francois, Boris Collet, Damaris Grain, Céline Boulard, Jean Chrisologue Totozafy, Benoît Bernay, François Perreau, Loïc Lepiniec, Loïc Rajjou, Massimiliano Corso

## Abstract

Seeds of Brassicaceae produce a large diversity of beneficial and antinutritional specialized metabolites (SMs) that influence their quality and provide resistance to stresses. While the distribution of these compounds has been described in leaves and roots tissues, limited information is available about their spatio-temporal accumulation in seeds.

*Camelina sativa* (camelina) is an oilseed Brassicaceae cultivated for human and animal nutrition, and for industrial uses. While we previously explored SM diversity and plasticity, no information is available about SM distribution and expression of related proteins and genes in camelina seeds.

In this study, we used a multi-omic approach, integrating untargeted metabolomics, data-independent acquisition proteomics, and transcriptomics to investigate the synthesis, modifications and degradations of SMs accumulated in the different seed tissues (i.e. seed coat, endosperm, and embryo) at 6 developmental and 2 germination stages. Our results showed distinct patterns of SMs and their related pathways, highlighting significant contrasts in seed composition and spatial distribution for the defence-related and antinutritional glucosinolate (GSL) compounds among camelina, *Arabidopsis thaliana,* and *Brassica napus,* three closely-related Brassicaceae species. Notably, the variation in GSL spatial distributions was primarily driven by differences in their structure and transport mechanisms. Long chain C8-C11 methylsulfinylalkyl GSLs were predominantly accumulated in the seed coat and endosperm, while mid- and short-chain C3-C7 methylsulfinylalkyl GSLs were accumulated in the embryo.

Characterizing the spatial dynamics of seed SMs provides valuable insights that can guide the development of crops with optimized distribution of beneficial and toxic metabolites, improving seed nutritional profiles for feed and food.
