## Supplementary material for "Multi-omic analyses unveil contrasting composition and spatial distribution of specialized metabolites in seeds of *Camelina sativa* and other Brassicaceae": Table S4

### Sheet: Table S4
Table S4. Annotation, information and accumulation on Brassica napus (a) and Arabidopsis thaliana (b) seed coat/endosperm and embryo glucosinolates and related degradation products (LC-MS/MS)
Identification (ID), ionization mode (mode), m/z, retention time (RT), Annotation (based on homemade library, standards and public databases), metabolite class (based on molecular network clusters and annotation), and source of the annotation are indicated for each metabolite
n = metabolite or cluster from negative ionization mode, p = metabolite or cluster from positive ionization mode.
							Replicate ->	1	2	3	4	1	2	3	4	1	2	3	4	1	2	3	4
							Tissue ->	Seed coat/endosperm	Seed coat/endosperm	Seed coat/endosperm	Seed coat/endosperm	Seed embryo	Seed embryo	Seed embryo	Seed embryo	Seed coat/endosperm	Seed coat/endosperm	Seed coat/endosperm	Seed coat/endosperm	Seed embryo	Seed embryo	Seed embryo	Seed embryo
							Species ->	B. napus	B. napus	B. napus	B. napus	B. napus	B. napus	B. napus	B. napus	B. napus	B. napus	B. napus	B. napus	B. napus	B. napus	B. napus	B. napus
	Table S4a - Brassica napus						Genotype ->	Aviso	Aviso	Aviso	Aviso	Aviso	Aviso	Aviso	Major	Major	Major	Major	Major	Major	Major	Major	Major
	ID	Mode	m/z	RT	Annotation	Metabolite class	Source of annotation	Aviso_SCE_1	Aviso_SCE_2	Aviso_SCE_3	Aviso_SCE_4	Aviso_SE_1	Aviso_SE_2	Aviso_SE_3	Aviso_SE_4	Major_SCE_1	Major_SCE_2	Major_SCE_3	Major_SCE_4	Major_SE_1	Major_SE_2	Major_SE_3	Major_SE_4
	p103	ESI+	178.036	4.6259	4-Methylsulfinylbutyl ITC	GSL degradation	Homemade library, spectral information	0.603902	0.0470548	0.0897518	0.00420486	0.0605376	0.0513469	0.0901959	0.0504073	1.67906	0.939244	0.344643	0.167025	28.0231	5.21126	12.0646	12.8222
	p162	ESI+	206.066	8.2175	6-Methylsulfinylhexyl ITC	GSL degradation	Homemade library, spectral information	0.561586	0.0401482	0.0445637	0.00221921	0.0651405	0.0299883	0.0406213	0.0314233	0.0523866	0.0386631	0.00717094	0.0161438	5.36177	0.241421	1.12684	1.58874
	n304	ESI-	358.027	0.8123	2-Propenyl GSL	GSL	Homemade library, spectral information	0.000922485	0.00526936	0.00456056	0.0019503	0.000581675	0.00056088	0.000649162	0	0.199998	0.133522	0.191369	0.128882	0.939387	0.51994	0.944082	0.430363
	n335	ESI-	372.043	1.2085	3-Butenyl GSL	GSL	Homemade library, spectral information	0.0150179	1.42377	2.71992	0.742953	0	0	0	0	22.041	12.435	16.4709	12.455	110.5	115.815	157.469	104.042
	n343	ESI-	374.06	1.8393	Methylpropyl GSL	GSL	Homemade library, spectral information	0.00413653	0.00228036	0.00603731	0.00243397	0.00428594	0.00288865	0.00166777	0.00269241	0.276913	0.266471	0.334483	0.463873	1.82944	4.86079	5.08809	3.58983
	n386	ESI-	386.058	2.5357	4-Pentenyl GSL	GSL	Homemade library, spectral information	0.00247009	1.26342	3.00475	0.557783	0.00312851	0.00564515	0.00165306	0.00109149	19.4107	14.6266	21.2296	16.0052	69.2628	132.158	206.794	117.723
	n393	ESI-	388.038	0.7327	2-Hydroxy-3-butenyl GSL	GSL	Homemade library, spectral information	1.76975	11.1928	17.2991	3.38244	0	0	0	0	54.4412	43.914	51.0432	45.7289	53.8732	84.1699	118.77	65.633
	n409	ESI-	402.054	1.0399	Hydroxy pentenyl GSL	GSL	Homemade library, spectral information	0.0613338	0.78044	1.6984	0.185146	0.00223691	0.00157289	0	0.000804147	8.47408	6.6948	9.83422	7.35314	14.9084	22.8047	37.4725	16.3473
	n410	ESI-	402.09	4.1351	4-Methylpentyl GSL	GSL	Homemade library, spectral information	0.00152744	0.0490549	0.107106	0.0232664	0.00167094	0.0011774	0.0019567	0.00454055	0.496339	0.482425	0.652712	0.611708	1.63217	3.35115	4.3988	2.96924
	n420	ESI-	406.031	1.6353	3-Methylthiopropyl GSL	GSL	Homemade library, spectral information	0.000444921	0.000666722	0.000250341	0.000322147	0.000992248	0	0.00063588	0.000657406	0.10285	0.0395226	0.0698142	0.0576739	0.32154	0.566702	0.682317	0.326961
	n439	ESI-	416.105	5.1783	5-Methylhexyl GSL	GSL	Homemade library, spectral information	0.000709332	0.0129701	0.0122168	0.00168866	0.000514425	0.00138116	0.000479845	0.000974683	0.0505037	0.0402769	0.0420955	0.0246466	0.827141	1.16941	1.21789	0.746621
	n452	ESI-	420.046	2.8609	4-Methylthiobutyl GSL	GSL	Homemade library, spectral information	0.000477681	0.00643394	0.00759378	0.00501534	0.000505075	0.000632675	0.000512655	0	1.54032	0.911794	1.43927	0.812201	9.32051	11.7152	13.738	7.46331
	n459	ESI-	422.059	3.7251	2-Phenylethyl GSL	GSL	Homemade library, spectral information	0.000614511	0.0326329	0.0491407	0.0598067	0.000728203	0	0.000573421	0.000971959	1.1953	1.00255	1.39717	1.21326	9.33317	16.82	18.3864	10.5727
	n484	ESI-	434.062	3.73	5-Methylthiopentyl GSL	GSL	Homemade library, spectral information	0.00421025	0.135769	0.269385	0.0766653	0.00494342	0.00551622	0.0024577	0.000722548	3.06697	2.24112	3.28504	2.01974	16.2983	22.9827	30.4071	17.4305
	n489	ESI-	436.041	0.7124	4-Methylsulfinylbutyl GSL	GSL	Homemade library, spectral information	0	0	0.00690112	0.0259834	0	0	0	0	0.231455	0.211417	0.103216	0.131623	2.71583	3.37297	3.83818	2.74338
	n494	ESI-	438.054	2.1882	Hydroxyphenyl GSL	GSL	Homemade library, spectral information	0	0.000185062	0.00071819	0.00029211	0.000321106	0.000607997	0.000846737	0.000229974	0.0941906	0.0686022	0.124607	0.112598	0.0607319	0.647742	0.93598	0.366434
	n514	ESI-	447.054	3.2466	3-Indolylmethyl GSL	GSL	Homemade library, spectral information	0.000512267	0.00339842	0.00325298	0.00298097	0.00083621	0.000807466	0.00140955	0.000735881	0.129292	0.0871563	0.0532798	0.0470394	0.31815	2.91694	3.87209	2.11159
	n531	ESI-	450.057	0.8919	5-methylsulfinylpentyl GSL	GSL	Homemade library, spectral information	0.00565756	0.144051	0.3605	0.114523	0	0	0.00100601	0.000646907	2.87649	2.27143	2.23149	1.54598	16.2503	23.559	31.2854	19.7734
	n554	ESI-	463.049	1.6445	4-Hydroxy-3-indolylmethyl GSL	GSL	Homemade library, spectral information	0.000748776	0.266909	0.00818242	0.0118016	0.00185088	0.00321926	0.0018503	0.00101392	2.77977	1.54597	1.05818	1.17635	23.0452	16.7102	30.672	17.4516
	n562	ESI-	464.073	1.3733	6-Methylsulfinylhexyl GSL	GSL	Homemade library, spectral information	0	0.00733903	0.022083	0.000857335	0	0.000904843	0.000807906	0	0.0447856	0.0250753	0.0666253	0.0208861	0.511754	0.709813	0.966695	0.689261
	n575	ESI-	466.05	1.6501	3-hydroxy-5-(methylsulfinyl)-pentyl GSL	GSL	Homemade library, spectral information	0.00113626	0.00135199	0.000178353	0.000444306	0.00064465	0.000360507	0.000796882	0	0.0208173	0.00690923	0.00734432	0.00567504	0.304574	0.295525	0.588765	0.340186
	n634	ESI-	493.06	2.9562	Hydroxy-methoxy-3-Indolylmethyl GSL	GSL	Homemade library, spectral information	0.159362	0.0370234	0.0600357	0.0045908	3.86209	3.36688	2.68115	2.16675	0.155165	0.10345	0.0474863	0.0425394	5.72059	3.48652	5.53995	6.10262
							Replicate ->	1	2	3	1	2	3
							Tissue ->	Seed embryo	Seed embryo	Seed embryo	Seed coat/endosperm	Seed coat/endosperm	Seed coat/endosperm
							Species ->	A. thaliana	A. thaliana	A. thaliana	A. thaliana	A. thaliana	A. thaliana
	Table S4b - Arabidopsis thaliana						Genotype ->	Col-0	Col-1	Col-2	Col-3	Col-4	Col-5
	ID	Mode	m/z	RT	Annotation	Metabolite class	Source of annotation	F1 Emb	F2 Emb	F3 Emb	F1 Coat	F2 Coat	F3 Coat
	n1	neg	492.104	3.5081	Methylsulfinyloctyl glucosinolate	GSL	Homemade library, spectral information	85.2322	29.5482	38.1674	263.045	271.753	257.408
	n139	neg	642.1	4.41685	6'-sin-4-methylsulfinylbutyl GSL	GSL	Homemade library, spectral information	0.853642	0.858671	1.02917	0.16414	0.407435	0.315561
	n14	neg	422.026	0.683402	3-methylsulfinylpropyl GSL_Glucoiberin	GSL	Homemade library, spectral information	0.663646	0.221749	1.43192	0.719767	0.745466	1.07902
	n17	neg	448.078	4.37349	6-Methylthiohexyl GSL_Glucolesquerellin	GSL	Homemade library, spectral information	45.5697	43.5627	53.5619	10.8009	13.7015	13.9666
	n214	neg	420.047	2.47144	4-methylthiobutyl GSL_Glucoerucin	GSL	Homemade library, spectral information	165.808	150.552	160.849	0.0328281	0.0434397	0.0221291
	n217	neg	582.097	4.45124	3-sinapoyloxypropyl GSL	GSL	Homemade library, spectral information	19.6702	23.3545	27.6173	2.88397	3.27695	7.87531
	n231	neg	598.107	11.8516	6'-bnz-4-benzoyloxybutyl GSL	GSL	Homemade library, spectral information	4.89493	6.25375	6.0199	0.641862	0.682553	0.658562
	n233	neg	508.096	6.00173	5-benzoyloxypentyl GSL	GSL	Homemade library, spectral information	4.48416	5.56453	6.42188	0.350819	0.394453	0.381506
	n244	neg	508.099	3.74845	hydroxy-8-(methylsulfinyl)-octyl GSL	GSL	Homemade library, spectral information	1.12178	0.959862	1.17192	2.05984	2.57443	2.45279
	n245	neg	480.064	4.38523	hydroxy-6-(methylsulfinyl)-hexyl GSL	GSL	Homemade library, spectral information	146.568	147.477	156.661	24.2438	31.4359	31.457
	n5	neg	436.042	0.779699	4-Methylsulfinylbutyl GSL_Glucoraphanin	GSL	Homemade library, spectral information	1.7897	39.8128	1.16986	11.0998	18.8768	15.0797
	n74	neg	422.059	3.69631	2-Phenethyl GSL_Gluconasturtiin	GSL	Homemade library, spectral information	5.95301	7.1313	6.48501	1.94665	3.49465	2.89272
	p169	pos	178.035	4.61809	4-Methylsulfinylbutyl ITC_Sulforaphane	GSL degradation product	Homemade library, spectral information	0.446701	0.402529	0.330912	7.54865	6.57464	4.3858
	p252	pos	206.067	8.20924	6-Methylsulfinylhexyl ITC	GSL degradation product	Homemade library, spectral information	0.422452	0.259857	0.235566	2.03435	1.55593	1.00362
	p3	pos	202.126	6.07222	9-(Methylsulfinyl)nonanenitrile form 1	GSL degradation product	Homemade library, spectral information	71.9998	82.0582	76.7026	6.81361	5.36481	2.89607
	p31	pos	202.126	3.4761	9-(Methylsulfinyl)nonanenitrile form 2	GSL degradation product	Homemade library, spectral information	2.15294	2.38863	2.35504	0.432232	0.483842	0.594786
	p43	pos	234.098	13.2453	8-Methylsulfinyloctyl ITC form 1	GSL degradation product	Homemade library, spectral information	18.3687	9.54928	9.0941	24.6536	20.9405	7.6286
	p726	pos	449.068	3.19804	Glucobrassicin	GSL	Homemade library, spectral information	0.200194	0.187733	0.245511	0.198395	0.220143	0.346263
	p744	pos	234.098	22.5355	8-Methylsulfinyloctyl ITC form 2	GSL degradation product	Homemade library, spectral information	0.142848	0.0486082	0.0262293	1.3983	1.20018	0.478934
